# Empirical evidence of a role for insertion sequences in the repair of DNA breaks in bacterial genomes

**DOI:** 10.1101/2024.06.02.596822

**Authors:** Wing Y. Ngan, Lavisha Parab, Frederic Bertels, Jenna Gallie

## Abstract

**I**nsertion **S**equences (ISs) are mobile pieces of DNA that are widespread in bacterial genomes. IS movements typically involve (i) excision of the IS element, (ii) cutting of the target site DNA, and (iii) IS element insertion. This process generates a new copy of the IS element, as well as a short duplication at the target site. It has been noted that, when observing extant IS element copies in a genome, occasionally no **T**arget **S**ite **D**uplication (TSD) is readily identifiable. This has been attributed to degeneration of the TSD at some point after the insertion event. Here, we provide evidence that some IS movement events – namely, those that occur in association with large-scale genome rearrangements – occur without generating TSDs. In support of this hypothesis, we provide two direct, empirical observations of such IS transposition events: an IS*481* movement occurring with a large duplication in *Pseudomonas fluorescens* SBW25, and an IS*5*/IS*1182* movement plus a large deletion in *Escherichia coli* C. Additionally, we use sequencing data from the Lenski long-term evolution experiment to provide a further 14 examples of IS*150* movements in *E. coli* B that are associated with large deletions and do not carry TSDs. Overall, our results indicate that some IS elements can insert into, and thus repair, existing DNA breaks in bacterial genomes.
