## Supplementary Table S1 for "Empirical evidence of a role for insertion sequences in the repair of DNA breaks in bacterial genomes"

### Sheet: Sheet2
Genotypes, oligonucleotides, and duplication junctions used in this study.
Genotypes
Name	Description	Reference	Notes
SBW25DserCGA	P. fluorescens SBW25 (NC_012660.1) with the serCGA (encoding tRNA-Ser(CGA)) removed by engineering. Slow-growing ancestor of SBW25-Dup-IS.	Ayan et al 2020	doi:10.7554/eLife.57947
SBW25-Dup-IS	Derived from SBW25DserCGA by serial transfer evolution. Carries the following genetic differences to SBW25DserCGA: duplication of 59,942 bp (bases 4,119,905 - 4,179,846 of the wildtype genome), non-synonymous substitution in fleQ (wildtype base 4,907,425 g-->a, causing amino acid substitution P377L).	This study
Dup-IS-small1	Derived from SBW25-Dup-IS in replicate 1 of the stability test. Slow growing strain that has lost the compensatory duplication fragment.	This study
Dup-IS-small2	Derived from SBW25-Dup-IS in replicate 2 of the stability test. Slow growing strain that has lost the compensatory duplication fragment.	This study
Dup-IS-small3	Derived from SBW25-Dup-IS in replicate 3 of the stability test. Slow growing strain that has lost the compensatory duplication fragment.	This study
Dup-IS-small4	Derived from SBW25-Dup-IS in replicate 4 of the stability test. Slow growing strain that has lost the compensatory duplication fragment.	This study
Dup-IS-small5	Derived from SBW25-Dup-IS in replicate 5 of the stability test. Slow growing strain that has lost the compensatory duplication fragment.	This study
Dup-IS-small6	Derived from SBW25-Dup-IS in replicate 6 of the stability test. Slow growing strain that has lost the compensatory duplication fragment.	This study
Dup-IS-small7	Derived from SBW25-Dup-IS in replicate 7 of the stability test. Slow growing strain that has lost the compensatory duplication fragment.	This study
Dup-IS-small8	Derived from SBW25-Dup-IS in replicate 8 of the stability test. Slow growing strain that has lost the compensatory duplication fragment.	This study
Dup-IS-large1	Derived from SBW25-Dup-IS in replicate 1 of the stability test. Rapidlygrowing strain that retains the compensatory duplication fragment.	This study
Dup-IS-large2	Derived from SBW25-Dup-IS in replicate 2 of the stability test. Rapidlygrowing strain that retains the compensatory duplication fragment.	This study
Dup-IS-large3	Derived from SBW25-Dup-IS in replicate 3 of the stability test. Rapidlygrowing strain that retains the compensatory duplication fragment.	This study
Dup-IS-large4	Derived from SBW25-Dup-IS in replicate 4 of the stability test. Rapidlygrowing strain that retains the compensatory duplication fragment.	This study
Dup-IS-large5	Derived from SBW25-Dup-IS in replicate 5 of the stability test. Rapidlygrowing strain that retains the compensatory duplication fragment.	This study
Dup-IS-large6	Derived from SBW25-Dup-IS in replicate 6 of the stability test. Rapidlygrowing strain that retains the compensatory duplication fragment.	This study
Dup-IS-large7	Derived from SBW25-Dup-IS in replicate 6 of the stability test. Rapidlygrowing strain that retains the compensatory duplication fragment.	This study
Dup-IS-large8	Derived from SBW25-Dup-IS in replicate 8 of the stability test. Rapidlygrowing strain that retains the compensatory duplication fragment.	This study
E. coli C	Wildtype E. coli C. Strain differs from the NCBI E. coli C strain (GenBank accession number CP020543.1) by nine insertions and two nucleotide replacements, (details in Romeyer Dherbey et al., 2023). Susceptible to ΦX174.	H.A. Wichman (Program in Bioinformatics and Computational Biology, University of Idaho).
Ec-Del-IS	Isolated from a fluctuation experiment where E. coli C was treated with ΦX174 and 1 µg/mL gentamicin (Parab et. al, 2023). Resistant to ΦX174. Following genetic differences to E. coli C WT: deletion of 62,007 bp (bases 3,612,376-3,674,382 of the wildtype genome), and an insertion sequence at the locus of deletion (bases 2,783,815-2,784,865).	Parab et al 2023	doi:10.1101/2023.08.28.552763
Oligonucleotides
Name	Sequence (5’ --> 3’) (note: capital letters homologous to target sequence)	Purpose	Source	Notes
DupIS_f	GAAGCTGCCCTTCTCCTGCTC	PCR amplification and Sanger sequencing of Dup-IS junctions (Fig 1D)	This study
DupIS_r	CGGTTTGAGCCGCAGGATGATTG	PCR amplification and Sanger sequencing of Dup-IS junctions (Fig 1D)	This study
DupIS_seq_r1	CAGGCAGGATGGATCGATCAAG	PCR amplification and Sanger sequencing of Dup-IS junctions	This study
DupIS_seq_f1	CTTGATCGATCCATCCTGCCTG	Sanger sequencing of Dup-IS junctions	This study
DupIS_seq_f2	GTTGTCAGAGCGAATGACTTCC	Sanger sequencing of Dup-IS junctions	This study
DupIS_seq_f3	GTACTGGGAGACGGCCAATC	Sanger sequencing of Dup-IS junctions	This study
DupIS_seq_f4	CAACCAGCTTGATTCGTTGGTTC	PCR amplification and Sanger sequencing of Dup-IS junctions	This study
DelIS_LP_F	ACATACACGCCACAGGAGG	PCR amplification and Sanger sequencing of Del-IS junctions (Fig 4D)	This study
DelIS_LP_seq_R1	GCTGTAATGGAAGCCTCG	PCR amplification and Sanger sequencing of Del-IS junctions (Fig 4D)	This study
DelIS_LP_seq_F4	GAGCGACCATCCAACTTTG	PCR amplification and Sanger sequencing of Del-IS junctions (Fig 4D)	This study
DelIS_LP_R	GAGTCCGGTTATGAACATTGATCCG	PCR amplification and Sanger sequencing of Del-IS junctions (Fig 4D)	This study
DelIS_WT_LP_R	GAAGCCGAAATTGCGCTGGTG	PCR amplification of WT, at the locus of Del-IS junction	This study
DelIS_LP_seq_F1	CGAGGCTTCCATTACAGC	Sanger sequencing of Del-IS junctions	This study
DelIS_LP_seq_F2	CGACCCATGCCATCGTTG	Sanger sequencing of Del-IS junctions	This study
DelIS_LP_seq_F3	ACTCTGGCTATCATCAGCGC	Sanger sequencing of Del-IS junctions	This study
Emergent junction sequences
Name	Sequence	Strain	Source	Notes
Dup1-IS1_30bp	CCATCAGCACGACCTGTAGAACCGTAGACA	SBW25-Dup-IS	This study
IS2-Dup2_30bp	CCCCGGTTTGTACAGGGCAAGCCCCCTCCC	SBW25-Dup-IS	This study
Del1-IS1	AAAGCTCGTCAAAAGGGCGTTGTTGCTCAAA	Ec-Del-IS	This study
IS2-Del2	TTGATCAACAAGGCCTTTAGACACCCAAAA	Ec-Del-IS	This study
Junction sequences determined by a combination of NGS, PCR and Sanger sequencing in this study
Strain	Duplication junction sequence (5’ --> 3’)	Notes	(Fold coverage of duplication region)/(fold coverage of remainder of genome) (to 2 s.f.)
M1-1	TCACCTTTGCGGGTGGTGAGACCGCTATGC	Red=side 1 of junction (pflu2597); black=side 2 of junction (promoter of pflu1684).	1.5
M2-1	GTTGccatcaggcagggtttttcttacgagccgaccggcGTGGTCT	Red=side 1 of junction (pflu2597); black=side 2 of junction (pflu1686). Small letters=sequence shared by both sides of the junction	1.4
M3-1	GCCGTCCACCTATCgTGGGAGGGGGCTTGC	Red=side 1 of junction (pflu2547); black=side 2 of junction (intergenic repeats). Small letters=shared between first and second side of junction.	1.8
M4-1	exact junction not identified by NGS, but amplified by PCR (between genomic positions ~1.85 Mb and ~2.86 Mb)	Large, 696 bp exact repeat in which recombination site is thought to occur. Repeat is in pflu1686 and pflu2597.	1.3
M5-1	AATCGCCGCTTCCgccaaactattggtaatcgcaggccgagaaaccgtaggcaagggcagggCAGTCGACCGATT	Red=side 1 of junction (pflu2597); black=side 2 of junction (pflu1686). Small letters=sequence shared by both sides of the junction	1.6

### Sheet: Sheet1
Genotypes, plasmids, oligonucleotides, and duplication junctions used in this study.
Genotypes
Name	Description	Reference	Notes
SBW25	Original wildtype; isolated from the leaf of a sugar beet plant in Oxford, UK. Genome seqeunce at NCBI accession NC_012660.1 (Silby et al., 2009).	(Rainey & Bailey, 1996; Silby et al., 2009)	https://doi.org/10.1046/j.1365-2958.1996.391926.x
DglyGCC	Engineered genotype in which the lone copy of glyGCC has been removed by scar-free, two-step allelic exchange. 82 bp deleted: bases 2375805 to 2375886 (inclusive). See Supplementary text 1.	This study
DEGEG	Engineered genotype in which the 4-gene tRNA locus EGEG has been removed by scar-free, two-step allelic exchange. 420 bp deleted: bases 2028652 to 2029071 (inclusive). See Supplementary Text S1.	This study
rWT	Reconstructed wildtype. The four-gene tRNA locus EGEG has been re-inserted into DEGEG, by scar-free, two-step allelic exchange (i.e., wildtype bases 2028652 to 2029071 reinstated). Strain is indistinguishable from wildtype at this locus.	This study
SBW25-lacZ	SBW25 containing a neutral, chromosomal lacZ marker (blue colonies on media containing X-gal); competitor genotype in fitness experiments.	(Zhang & Rainey 2007)	https://doi.org/10.1016/j.mimet.2007.07.001
M1-1	Isolate from mutant line 1 (M1), day 21 of the evolution experiment. Carries 1 Mb compensatory duplication fragment.	This study
M2-1	Isolate from mutant line 2 (M2), day 21 of the evolution experiment. Carries 1 Mb compensatory duplication fragment.	This study
M3-1	Isolate from mutant line 3 (M3), day 21 of the evolution experiment. Carries 480 kb compensatory duplication fragment.	This study
M4-1	Isolate from mutant line 4 (M4), day 21 of the evolution experiment. Carries 1 Mb compensatory duplication fragment.	This study
M5-1	Isolate from mutant line 5 (M5), day 21 of the evolution experiment. Carries 1 Mb compensatory duplication fragment, plus a non-synonymous mutation in rplC.	This study
W1-1	Isolate from wildtype control line 1 (W1), day 21 of the evolution experiment. No mutations identified.	This study
DEGEG-rplC	M5-1 in which the duplication fragment has been lost, leaving only the rplC non-synonymous mutation in the DEGEG background. See Supplementary Text S1 and Supplementary Figure S1.	This study
E. coli DH5a-λpir	supE44, ∆lacU169, hsdR17, recA1, endA1, gyrA96, thi- 1, relA1, λpir. Used during cloning.	Life Technologies
E. coli S17-1-λpir	(F−) RP4-2-Tc::Mu aphA::Tn7recAλpirlysogen; KmR. Used during cloning.	(Simon et al., 1983)	https://doi.org/10.1038/nbt1183-784
Plasmids
Name	Description	Reference	Notes
pCR8™/GW/TOPO™	SpeR, Puc ori; 2.8 kb plasmid; used for Sanger sequencing of PCR products	Life Technologies/Invitrogen
pUIC3	TcR, mob, oriR6K, bla, Δpromoter-lacZY; 11 kb plasmid used for two-step allelic exchange in SBW25	(Rainey, 1999)	https://doi.org/10.1046/j.1462-2920.1999.00040.x
Oligonucleotides
Name	Sequence (5’ --> 3’) (note: capital letters homologous to target sequence)	Purpose	Source	Notes
delEGEG_1	gaagatctGTTGACGTTGAGTTCCAGTCGGGTAAG	construction of deletion fragment for DEGEG	This study	BglII restriction site for cloning (underlined)
delEGEG_2	CACGTACAACATTCACTCCCTACCG	construction of deletion fragment for DEGEG	This study
delEGEG_3	cggtagggagtgaatgttgtacgtgCAACGAAAACGCCGATCAGTGATGATC	construction of deletion fragment for DEGEG	This study	5' tail complementary to primer delEGEG_2 (small letters), for SOE-PCR
delEGEG_4	gaagatctGATTACCTGGGAGGCAAACTGGGTATTG	construction of deletion fragment for DEGEG	This study	BglII restriction site for cloning (underlined)
delEGEG_f	GTGACCTGACCATGTAGGGCTTCGAG	external primers for final sequencing of DEGEG	This study
delEGEG_r	GCAAGGAAGTCCAACTGACCGTTAC	external primers for final sequencing of DEGEG	This study
delEGEG_f2	CGTCCGTTACATGGATGCAC	internal primer used to obtain Sanger sequencing across the DNA fragment amplified by delEGEG_f/r	This study
delEGEG_r2	CAATGGCGTGCAGTTCGG	internal primer used to obtain Sanger sequencing across the DNA fragment amplified by delEGEG_f/r	This study
delglyGCC_1	gaagatctTGGCCGACAAACTCATGGTG	construction of deletion fragment for DglyGCC	This study	BglII restriction site for cloning (underlined)
delglyGCC_2	GTCTTGGTGATGCGCATTCT	construction of deletion fragment for DglyGCC	This study
delglyGCC_3	gaatgcgcatcaccaagacGATCCACAGATGTCCACTGGAC	construction of deletion fragment for DglyGCC	This study	5' tail complementary to primer delG_2 (small letters), for SOE-PCR
delglyGCC_4	gaagatctTCGTTGACCCAAGTGCCGATC	construction of deletion fragment for DglyGCC	This study	BglII restriction site for cloning (underlined)
delglyGCC_f	ATGGCTTCCAGTTCGGTGTTC	external primers for final sequencing of DglyGCC	This study
delglyGCC_r	TTGTCGGCTTATTGGCGGAG	external primers for final sequencing of DglyGCC	This study
GW1	GTTGCAACAAATTGATGAGCAATGC	sequencing from pCR8/GW/TOPO vector during engineering process	Invitrogen
GW2	GTTGCAACAAATTGATGAGCAATTA	sequencing from pCR8/GW/TOPO vector during engineering process	Invitrogen
rpsJ_f	GATCCGTACTCATAAGCGCGTACTG	amplification and sequencing of the rplC mutation region in M5-1 and DEGEG-rplC	This study
rplC_r	CCTTGAATACACGACCAGGAGTCTG	amplification and sequencing of the rplC mutation region in M5-1 and DEGEG-rplC	This study
M1andM2_junct_f	GAGCCAGTGGACGAAAGCTGTC	amplification of duplication junction M1-1, M2-1, and M4-1	This study
M1_junct_r	GACGAAGGTGATTGCCAGCGAC	amplification of duplication junction M1-1	This study
M3_junct_f	GTGTATGACGATGACGAGCAGAACC	amplification of duplication junction M3-1	This study
M3_junct_r	CAGACAGCGATGAGCGAAAGC	amplification of duplication junction M3-1	This study
M5_junct_f	CAACACCAACTCATCGGGGACAG	amplification of duplication junction M5-1	This study
M5_junct_r	GTAGAGCACGCAAATGGCTGGAG	amplification of duplication junctions M2-1, M4-1 and M5-1	This study
Junction sequences determined by a combination of NGS, PCR and Sanger sequencing in this study
Strain	Duplication junction sequence (5’ --> 3’)	Notes	(Fold coverage of duplication region)/(fold coverage of remainder of genome) (to 2 s.f.)
M1-1	TCACCTTTGCGGGTGGTGAGACCGCTATGC	Red=side 1 of junction (pflu2597); black=side 2 of junction (promoter of pflu1684).	1.5
M2-1	GTTGccatcaggcagggtttttcttacgagccgaccggcGTGGTCT	Red=side 1 of junction (pflu2597); black=side 2 of junction (pflu1686). Small letters=sequence shared by both sides of the junction	1.4
M3-1	GCCGTCCACCTATCgTGGGAGGGGGCTTGC	Red=side 1 of junction (pflu2547); black=side 2 of junction (intergenic repeats). Small letters=shared between first and second side of junction.	1.8
M4-1	exact junction not identified by NGS, but amplified by PCR (between genomic positions ~1.85 Mb and ~2.86 Mb)	Large, 696 bp exact repeat in which recombination site is thought to occur. Repeat is in pflu1686 and pflu2597.	1.3
M5-1	AATCGCCGCTTCCgccaaactattggtaatcgcaggccgagaaaccgtaggcaagggcagggCAGTCGACCGATT	Red=side 1 of junction (pflu2597); black=side 2 of junction (pflu1686). Small letters=sequence shared by both sides of the junction	1.6
