## Supplementary Table S2 for "Empirical evidence of a role for insertion sequences in the repair of DNA breaks in bacterial genomes"

### Sheet: mutations_DupIS
SBW25-Dup-IS predicted mutations
Summary of predicted mutations: an extra 61222-bp of DNA is predicted (59,443-bp duplication plus a new 1279-bp copy of IS481); a non-synonymous point mutation in the flagella regulator fleQ; the engineered 136 bp serCGA deletion. Several other putative mutations were identified; none of these is predicted to be real for three reasons: (ii) most occur in repetitive, intergenic regions that are no…
breseq: R1 has 1,314,241 reads; R2 has 1,312,730 reads with 98.0% and 97.0% mapped, respectively. Fit mean = 57.6; fit dispersion 3.0
number	start	finish	locus	type	nt_change	prot_change	evidence_type	#reads	frequency	notes
1	45881		intergenic	insertion	(+g)		RA	12	1	Present in all genome sequencing from the lab (and other labs); not of further interest
2	985333		intergenic	insertion	(+c)		RA	6	0.889	Present in all genome sequencing from the lab (and other labs); not of further interest
3	1624958	1625092	intergenic	deletion	(-136bp)		MC/JC	62	1	Engineered deletion of serCGA
4	3447984		intergenic	deletion	(-cc)		RA	49	0.837	Present in all genome sequencing from the lab (and other labs); not of further interest
5	4119905	6387107	genomic	duplication+IS-element (junction Dup1-IS1)	(+61222bp)		unassigned new junction evidence (breseq) / Geneious alignments (see Supplementary Texts)	70	0.572	Rearrangement junction 1: Dup1-IS1. Note that the "finish" called by breseq is in the wrong region of the genome (due to repetitive DNA, Geneious is calling the region around IS copy pflu5832, rather than calling a new IS-element copy). A list of duplicated genes is provided in the next tab.
6	4119903	4179845	genomic	duplication+IS-element (junction IS2-Dup2)	(+61222bp)		unassigned new junction evidence (breseq) / Geneious alignments (see Supplementary Texts)	62	0.555	Rearrangement junction 2: IS2-Dup2. Note that the "finish" called by breseq is in the wrong region of the genome (due to repetitive DNA, Geneious is calling the region around IS copy pflu4347, rather than calling a new IS-element copy). A list of duplicated genes is provided in the next tab.
7	4907425	4907425	fleQ (locus tag pflu4443 / PFLU_RS21795)	transition	cCc-->cTc	P377L	RA	52	1	Point mutation in master flagella regulator (--> loss of motility)

### Sheet: list_duplicated_genes
Fully duplicated genes predictedin the duplication fragment of SBW25-Dup-IS
locus tag	alternative locus tag	name	start	end	length(bp)	direction	type	notes
pflu3723	PFLU_RS18155		4120155	4121630	1476	reverse
pflu3724	PFLU_RS18160		4121636	4122568	933	reverse
pflu3725	PFLU_RS18165		4122558	4123394	837	reverse
pflu3726	PFLU_RS18170	rbsC	4123758	4124765	1008	forward
pflu3727	PFLU_RS18175	rbsB	4124816	4125748	933	forward
pflu3728	PFLU_RS18180	rbsA	4125764	4127275	1512	forward
pflu3729	PFLU_RS18185		4127420	4128184	765	forward
pflu3730	PFLU_RS18190		4128202	4129002	801	forward
pflu3731	PFLU_RS18195		4129065	4130018	954	forward
pflu3732	PFLU_RS18200	tal	4130040	4130963	924	forward	transaldolase
pflu3733	PFLU_RS18205	aqpZ	4131008	4131721	714	reverse	aquaporin Z
pflu3734	PFLU_RS18210		4131812	4132996	1185	reverse
pflu3735	PFLU_RS18215		4133126	4133488	363	reverse
pflu3736	PFLU_RS18220		4133575	4134573	999	reverse
pflu3737	PFLU_RS18225		4134660	4135448	789	forward
pflu3738	PFLU_RS18230		4135628	4136878	1251	forward
pflu3739	PFLU_RS18235		4136902	4137903	1002	reverse
pflu3740	PFLU_RS18240		4138066	4138494	429	forward
pflu3741	PFLU_RS18245		4138707	4140449	1743	reverse
pflu3742	PFLU_RS18250		4140482	4140754	273	reverse
pflu3743	PFLU_RS18255		4140765	4141565	801	reverse
pflu3744	PFLU_RS18260		4141576	4142442	867	reverse
pflu3745	PFLU_RS18265		4142439	4143536	1098	reverse
pflu3746	PFLU_RS18270		4143536	4144630	1095	reverse
pflu3747	PFLU_RS18275		4144891	4146702	1812	forward
pflu3748	PFLU_RS18280		4146699	4147631	933	reverse
pflu3749	PFLU_RS18285		4147628	4148170	543	reverse
pflu3750	PFLU_RS18290		4149487	4151604	2118	reverse
pflu3752	PFLU_RS31990		4151829	4151987	159	forward
pflu3753	PFLU_RS18295		4151993	4152619	627	forward
pflu3754	PFLU_RS32325		4152668	4153186	519	reverse
pflu3755	PFLU_RS18305		4153460	4153729	270	reverse
pflu3756	PFLU_RS18310		4153908	4154657	750	reverse
pflu3758	PFLU_RS18315		4155139	4155495	357	reverse
pflu3759	PFLU_RS18320		4155946	4156377	432	forward
pflu3760	PFLU_RS18325		4156488	4157360	873	forward	sensor domain-containing diguanylate cyclase
pflu3761	PFLU_RS32330		4157674	4157973	300	reverse
pflu3762	PFLU_RS18330		4158694	4159563	870	forward
pflu3763	PFLU_RS30900		4159913	4160437	525	reverse
pflu3764	PFLU_RS18335		4160657	4161025	369	reverse
pflu3765	PFLU_RS30905		4161812	4162261	450	forward
pflu3765A	PFLU_RS18345		4162331	4163146	816	forward
pflu3766	n/a		4163127	4163321	195	forward
PFLUt51	PFLU_RS18355	serTGA	4163615	4163705	91	reverse	tRNA	encodes tRNA-Ser(UGA); predicted to be the major compensatory element of the duplication fragment
pflu3767	PFLU_RS18360	yccA	4163858	4164529	672	forward
pflu3768	PFLU_RS18365	murB	4164606	4165625	1020	reverse	UDP-N-acetylmuramate dehydrogenase
pflu3769	PFLU_RS18370		4165622	4166086	465	reverse
pflu3770	PFLU_RS18375	kdsB	4166086	4166850	765	reverse	3-deoxy-manno-octulosonate cytidylyltransferase
pflu3771	PFLU_RS18380		4166847	4167032	186	reverse	Trm112 family protein
pflu3772	PFLU_RS18385	lpxK	4167057	4168067	1011	reverse	tetraacyldisaccharide 4'-kinase
pflu3773	PFLU_RS18390	exbD	4168067	4168495	429	reverse
pflu3774	PFLU_RS18395		4168492	4169127	636	reverse
pflu3775	PFLU_RS18400		4169211	4171436	2226	reverse
pflu3776	PFLU_RS18405		4171572	4172087	516	forward
n/a	PFLU_RS30910		<4172116	>4172288	>173	reverse	incomplete
pflu3777	PFLU_RS18410	barA/gacS	4172520	4175273	2754	forward	master regulator; response regulator
pflu3778	PFLU_RS18415	ldhA	4175365	4176354	990	forward
pflu3779	PFLU_RS18420		4176426	4176866	441	forward
pflu3780	PFLU_RS18425		4176863	4177267	405	forward
pflu3781	PFLU_RS18430		4177347	4177808	462	reverse
pflu3782	PFLU_RS18435	arsC/yfgD	4177924	4178277	354	forward	arsenate reductase (glutaredoxin)
pflu3783	PFLU_RS18440	wrbA	4178274	4178888	615	forward	NAD(P)H:quinone oxidoreductase
pflu3784	PFLU_RS18445		4178872	4179291	420	forward
