## Supplementary Table S3 for "Empirical evidence of a role for insertion sequences in the repair of DNA breaks in bacterial genomes"

### Sheet: counts
Raw counts											Combined counts
red = exlcuded due to too many colonies on plate for reliable phenotyping (>300)											grey = original colony phenotype of the strain in question
						colony counts								Colonies						Calculations
strain#	strain_name	replicate#	experiment_round#	dilution	volume (ul)	#large	#small	#total	notes		Strain#	Name	Replicate	#large	#small	#total	%founder_size	%nonfounder_size	total %	mean_%founder-size	mean_%non-founder-size	stdev_%founder-size
1	DserCGA	1	1	1000000	100	0	32				1	DserCGA	1	0	146	146	100	0	100
1	DserCGA	1	1	1000000	100	0	36				1	DserCGA	2	0	291	291	100	0	100
1	DserCGA	1	1	1000000	100	0	46				1	DserCGA	3	0	285	285	100	0	100
1	DserCGA	1	1	1000000	100	0	32	146			1	DserCGA	4	0	178	178	100	0	100
1	DserCGA	2	1	1000000	100	0	63				1	DserCGA	5	0	243	243	100	0	100
1	DserCGA	2	1	1000000	100	0	86				1	DserCGA	6	0	307	307	100	0	100
1	DserCGA	2	1	1000000	100	0	78				1	DserCGA	7	0	313	313	100	0	100
1	DserCGA	2	1	1000000	100	0	64	291			1	DserCGA	8	0	258	258	100	0	100	100	0	0
1	DserCGA	3	1	1000000	100	0	62				2	Dup-IS	1	487	4	491	99.1853	0.814664	100
1	DserCGA	3	1	1000000	100	0	72				2	Dup-IS	2	365	4	369	98.916	1.08401	100
1	DserCGA	3	1	1000000	100	0	77				2	Dup-IS	3	363	4	367	98.9101	1.08992	100
1	DserCGA	3	1	1000000	100	0	74	285			2	Dup-IS	4	314	1	315	99.6825	0.31746	100
1	DserCGA	4	2	1000000	100	0	46				2	Dup-IS	5	394	1	395	99.7468	0.253165	100
1	DserCGA	4	2	1000000	100	0	38				2	Dup-IS	6	491	5	496	98.9919	1.00806	100
1	DserCGA	4	2	1000000	100	0	48				2	Dup-IS	7	478	1	479	99.7912	0.208768	100
1	DserCGA	4	2	1000000	100	0	46	178			2	Dup-IS	8	479	8	487	98.3573	1.64271	100	99.1977	0.802345	0.50706
1	DserCGA	5	2	1000000	100	0	39
1	DserCGA	5	2	1000000	100	0	37
1	DserCGA	5	2	1000000	150	0	51
1	DserCGA	5	2	100000	40	0	116	243
1	DserCGA	6	2	1000000	100	0	42
1	DserCGA	6	2	1000000	100	0	35
1	DserCGA	6	2	1000000	150	0	69
1	DserCGA	6	2	100000	40	0	161	307
1	DserCGA	7	2	1000000	100	0	56
1	DserCGA	7	2	1000000	100	0	46
1	DserCGA	7	2	1000000	150	0	53
1	DserCGA	7	2	100000	40	0	158	313
1	DserCGA	8	2	1000000	100	0	38
1	DserCGA	8	2	1000000	100	0	41
1	DserCGA	8	2	1000000	150	0	62
1	DserCGA	8	2	100000	40	0	117	258
2	Dup-IS	1	1	1000000	100	91	2
2	Dup-IS	1	1	1000000	100	136	2
2	Dup-IS	1	1	1000000	100	145	0
2	Dup-IS	1	1	1000000	100	115	0	491
2	Dup-IS	2	1	1000000	100	75	0
2	Dup-IS	2	1	1000000	100	109	2
2	Dup-IS	2	1	1000000	100	103	1
2	Dup-IS	2	1	1000000	100	78	1	369
2	Dup-IS	3	1	1000000	100	72	1
2	Dup-IS	3	1	1000000	100	86	2
2	Dup-IS	3	1	1000000	100	99	0
2	Dup-IS	3	1	1000000	100	106	1	367
2	Dup-IS	4	2	1000000	100	68	0
2	Dup-IS	4	2	1000000	100	74	0
2	Dup-IS	4	2	1000000	100	87	0
2	Dup-IS	4	2	1000000	100	85	1	315
2	Dup-IS	5	2	1000000	100	122	1
2	Dup-IS	5	2	1000000	100	96	0
2	Dup-IS	5	2	1000000	150	176	0
2	Dup-IS	5	2	100000	40	345	0	395	exlucded due to too many colonies for accurate phenotyping
2	Dup-IS	6	2	1000000	100	70	1
2	Dup-IS	6	2	1000000	100	60	0
2	Dup-IS	6	2	1000000	150	85	1
2	Dup-IS	6	2	100000	40	276	3	496
2	Dup-IS	7	2	1000000	100	61	0
2	Dup-IS	7	2	1000000	100	58	0
2	Dup-IS	7	2	1000000	150	96	0
2	Dup-IS	7	2	100000	40	263	1	479
2	Dup-IS	8	2	1000000	100	72	1
2	Dup-IS	8	2	1000000	100	58	1
2	Dup-IS	8	2	1000000	150	107	1
2	Dup-IS	8	2	100000	40	242	5	487
