## Supplementary Table S4 for "Empirical evidence of a role for insertion sequences in the repair of DNA breaks in bacterial genomes"

### Sheet: mutations_DelIS
Ec-Del-IS predicted mutations
Summary of predicted mutations:
breseq: R1 has 2,086,277 reads; R2 has 2,083,957 reads with 98.1% and 97.9% mapped, respectively. Fit mean = 142.0; fit dispersion 8.3
number	start	finish	locus	type	nt_change	prot_change	evidence_type	#reads	frequency	notes
1	107285	3612375		junction			unassigned new junction evidence	210	0.995	Evidence for junction Del1-IS1 (AAAGCTCGTCAAAAGGGCGTTGTTGCTCAAA)
2	2784865	3674383		junction			unassigned new junction evidence	198	1	Evidence for junction IS2-Del2 (TTGATCAACAAGGCCTTTAGACACCCAAAA)
3	3612376	3674382		deletion			unassigned missing coverage evidence	0		62007-bp deletion
4	1149444	1150665		low coverage			unassigned missing coverage evidence	38		1222 bp region of low (but not 0) coverage; occurs in a gene encoding a hypothetical protein

### Sheet: list_deleted_genes
Fully deleted genes predictedin the deletion fragment of Ec-Del-IS
locus tag	gene name	start	end	length(bp)	direction	product
B6N50_18470		3612749	3613615	867	reverse	2-hydroxy-6-oxo-6-phenylhexa-2,4-dienoate hydrolase
B6N50_18470		3612749	3613615	867	reverse
B6N50_18475	mhpB	3613644	3614588	945	reverse	3-(2,3-dihydroxyphenyl)propionate dioxygenase
B6N50_18475	mhpB	3613644	3614588	945	reverse
B6N50_18480		3614590	3615951	1362	reverse	3-(3-hydroxyphenyl)propionate hydroxylase
B6N50_18480		3614590	3615951	1362	reverse
B6N50_18485		3615963	3616400	438	forward
B6N50_18485		3615963	3616400	438	forward	IS3 family transposase
B6N50_18490		3616327	3616764	438	reverse
B6N50_18490		3616327	3616764	438	reverse	hypothetical protein
B6N50_18495		3616679	3617104	426	reverse
B6N50_18495		3616679	3617104	426	reverse	hypothetical protein
B6N50_18500		3617058	3618581	1524	forward
B6N50_18500		3617058	3618581	1524	forward	group II intron reverse transcriptase/maturase
B6N50_18505		3618662	3619149	488	forward
B6N50_18505		3618662	3619149	488	forward	IS3 family transposase
B6N50_18510		3619047	3620345	1299	reverse
B6N50_18510		3619047	3620345	1299	reverse	IS256 family transposase
B6N50_18515		3620258	3620449	192	reverse
B6N50_18515		3620258	3620449	192	reverse	Zn-dependent oxidoreductase
B6N50_18520		3620563	3621315	753	reverse
B6N50_18520		3620563	3621315	753	reverse	transposase
B6N50_18525		3621442	3621723	282	forward	DNA-binding protein
B6N50_18525		3621442	3621723	282	forward
B6N50_18530		3621758	3622327	570	forward
B6N50_18530		3621758	3622327	570	forward	heat-shock protein Hsp20
B6N50_18535		3622433	3625315	2883	forward	Clp protease ClpC
B6N50_18535		3622433	3625315	2883	forward
B6N50_18540		3625315	3625506	192	forward
B6N50_18540		3625315	3625506	192	forward	hypothetical protein
B6N50_18545		3625567	3627295	1729	forward	cell division protein FtsH
B6N50_18545		3625567	3627295	1729	forward
B6N50_18550		3627383	3627841	459	forward
B6N50_18550		3627383	3627841	459	forward	heat-shock protein Hsp20
B6N50_18555		3627864	3628778	915	forward
B6N50_18555		3627864	3628778	915	forward	hypothetical protein
B6N50_18560		3628881	3629768	888	forward
B6N50_18560		3628881	3629768	888	forward	hypothetical protein
B6N50_18565		3629858	3630469	612	forward
B6N50_18565		3629858	3630469	612	forward	hypothetical protein
B6N50_18570		3630549	3631694	1146	forward
B6N50_18570		3630549	3631694	1146	forward	hypothetical protein
B6N50_18575		3631684	3632124	441	forward
B6N50_18575		3631684	3632124	441	forward	thiol reductase thioredoxin
B6N50_18580		3632128	3633843	1716	forward
B6N50_18580		3632128	3633843	1716	forward	sodium:proton exchanger
B6N50_18585		3633840	3634337	498	forward
B6N50_18585		3633840	3634337	498	forward	phosphate-starvation-inducible E family protein
B6N50_18590		3634315	3635280	966	forward
B6N50_18590		3634315	3635280	966	forward	Zn-dependent protease
B6N50_18595		3635305	3636456	1152	forward	2-alkenal reductase
B6N50_18595		3635305	3636456	1152	forward
B6N50_18600		3636681	3637256	576	reverse
B6N50_18600		3636681	3637256	576	reverse	IS5/IS1182 family transposase
B6N50_18605		3637246	3637940	695	reverse
B6N50_18605		3637246	3637940	695	reverse	WYL domain-containing protein
B6N50_18610		3638372	3639235	864	forward
B6N50_18610		3638372	3639235	864	forward	hypothetical protein
B6N50_18615		3639327	3640148	822	forward
B6N50_18615		3639327	3640148	822	forward	hypothetical protein
B6N50_18620		3640365	3641066	702	forward
B6N50_18620		3640365	3641066	702	forward	transcriptional regulator
B6N50_18625		3641107	3641343	237	forward
B6N50_18625		3641107	3641343	237	forward	hypothetical protein
B6N50_18630		3641343	3641786	444	forward
B6N50_18630		3641343	3641786	444	forward	hypothetical protein
B6N50_18635		3641809	3642276	468	forward
B6N50_18635		3641809	3642276	468	forward	hypothetical protein
B6N50_18640		3642353	3642592	240	forward
B6N50_18640		3642353	3642592	240	forward	UPF0401 protein YkfF
B6N50_18645		3642690	3643148	459	forward	antirestriction protein
B6N50_18645		3642690	3643148	459	forward
B6N50_18650		3643164	3643640	477	forward
B6N50_18650		3643164	3643640	477	forward	UPF0758 protein YkfG
B6N50_18655		3643649	3643870	222	forward
B6N50_18655		3643649	3643870	222	forward	hypothetical protein
B6N50_18660		3643889	3644206	318	forward	antitoxin
B6N50_18660		3643889	3644206	318	forward
B6N50_18665		3644227	3644568	342	forward
B6N50_18665		3644227	3644568	342	forward	toxin
B6N50_18670		3644950	3645025	76	reverse
B6N50_18670		3644950	3645025	76	reverse	tRNA-Thr
B6N50_18675		3645140	3646393	1254	reverse	gamma-glutamyl-phosphate reductase
B6N50_18675		3645140	3646393	1254	reverse
B6N50_18680		3646405	3647508	1104	reverse
B6N50_18680		3646405	3647508	1104	reverse	glutamate 5-kinase
B6N50_18685		3647796	3648851	1056	forward
B6N50_18685		3647796	3648851	1056	forward	phosphoporin PhoE
B6N50_18690		3648890	3649291	402	reverse
B6N50_18690		3648890	3649291	402	reverse	sigma factor-binding protein Crl
B6N50_18695	frsA	3649349	3650593	1245	reverse	esterase
B6N50_18695	frsA	3649349	3650593	1245	reverse
B6N50_18700		3650685	3651143	459	reverse
B6N50_18700		3650685	3651143	459	reverse	xanthine phosphoribosyltransferase
B6N50_18705		3651404	3652861	1458	forward	cytosol nonspecific dipeptidase
B6N50_18705		3651404	3652861	1458	forward
B6N50_18710		3652918	3653249	332	reverse
B6N50_18710		3652918	3653249	332	reverse	hypothetical protein
B6N50_18715		3653218	3653484	267	reverse
B6N50_18715		3653218	3653484	267	reverse	hypothetical protein
B6N50_18720		3653461	3653667	207	forward
B6N50_18720		3653461	3653667	207	forward	hypothetical protein
B6N50_18725		3653789	3654241	453	reverse
B6N50_18725		3653789	3654241	453	reverse	GNAT family N-acetyltransferase
B6N50_18730		3654238	3655293	1056	reverse	DNA polymerase IV
B6N50_18730		3654238	3655293	1056	reverse
B6N50_18735		3655364	3656254	891	reverse
B6N50_18735		3655364	3656254	891	reverse	putative lateral flagellar export/assembly protein LafU
B6N50_18740		3656217	3657843	1627	forward	flagellar biosynthesis protein FlhA
B6N50_18740		3656217	3657843	1627	forward
B6N50_18745		3657922	3658278	357	forward
B6N50_18745		3657922	3658278	357	forward	toxin-antitoxin system HicB family antitoxin
B6N50_18750		3658335	3659084	750	reverse	endopeptidase
B6N50_18750		3658335	3659084	750	reverse
B6N50_18755		3659294	3659554	261	forward	DNA-damage-inducible protein J
B6N50_18755		3659294	3659554	261	forward
B6N50_18760		3659557	3659835	279	forward
B6N50_18760		3659557	3659835	279	forward	mRNA interferase YafQ
B6N50_18765		3659991	3660731	741	forward
B6N50_18765		3659991	3660731	741	forward	transpeptidase
B6N50_18770		3660702	3661469	768	reverse	class II glutamine amidotransferase
B6N50_18770		3660702	3661469	768	reverse
		3661536	3661557	22	forward
		3661536	3661557	22	reverse
B6N50_18775		3661678	3662256	579	reverse
B6N50_18775		3661678	3662256	579	reverse	phosphoheptose isomerase
B6N50_18780	fadE	3662496	3664940	2445	forward	acyl-CoA dehydrogenase
B6N50_18780	fadE	3662496	3664940	2445	forward
B6N50_18785		3664983	3665456	474	reverse	C-lysozyme inhibitor
B6N50_18785		3664983	3665456	474	reverse
B6N50_18790		3665610	3666380	771	forward	amidohydrolase
B6N50_18790		3665610	3666380	771	forward
B6N50_18795		3666525	3666806	282	reverse
B6N50_18795		3666525	3666806	282	reverse	ISAs1 family transposase
B6N50_18800		3666852	3667988	1137	reverse
B6N50_18800		3666852	3667988	1137	reverse	ISAs1 family transposase
B6N50_18805		3668096	3668386	291	reverse
B6N50_18805		3668096	3668386	291	reverse	hypothetical protein
B6N50_18810		3668530	3668712	183	reverse
B6N50_18810		3668530	3668712	183	reverse	hypothetical protein
B6N50_18815		3668734	3669309	576	reverse
B6N50_18815		3668734	3669309	576	reverse	hypothetical protein
B6N50_18820		3669312	3670844	1533	reverse
B6N50_18820		3669312	3670844	1533	reverse	type IV secretion protein Rhs
B6N50_18825		3671002	3671652	651	reverse
B6N50_18825		3671002	3671652	651	reverse	hypothetical protein
B6N50_18830		3671843	3672421	579	reverse
B6N50_18830		3671843	3672421	579	reverse	hypothetical protein
B6N50_18835		3672461	3673597	1137	reverse
B6N50_18835		3672461	3673597	1137	reverse	ISAs1 family transposase
B6N50_18840		3673780	3673839	60	reverse
B6N50_18840		3673780	3673839	60	reverse	hypothetical protein
