## Supplementary Table S5 for "Empirical evidence of a role for insertion sequences in the repair of DNA breaks in bacterial genomes"

### Sheet: ISMutations_lenski
IS element category	IS element	population	target-site deletion size (bp)	(deletion) start	deletion end	deletion size (bp)	notes
IS1	IS1	Ara-3	9	546191				category	count
IS1	IS1	Ara-3	9	1428792				IS1	5
IS1	IS1	Ara-6	9	2771456				IS3	3
IS1	IS1	Ara-6	9	4462709				IS186	7
IS1	IS1	Ara+1	9	4462655				IS150	54
IS150	IS150	Ara-3	3	16990				IS150-del	14
IS150	IS150	Ara-3	3	643362					83
IS150	IS150	Ara-3	5	1136031
IS150	IS150	Ara-3	3	1153894
IS150	IS150	Ara-3	3	1619926
IS150	IS150	Ara-3	4	1776434
IS150	IS150	Ara-3	3	2655781
IS150	IS150	Ara-3	3	3268052
IS150	IS150	Ara-3	3	3680780
IS150	IS150	Ara-3	3	4110237
IS150	IS150	Ara-3	3	4415710
IS150	IS150	Ara-3	3	4446814
IS150	IS150	Ara-3	1	4613019
IS150	IS150	Ara-6	3	146998
IS150	IS150	Ara-6	5	315207
IS150	IS150	Ara-6	3	969836
IS150	IS150	Ara-6	3	1101850
IS150	IS150	Ara-6	3	1136030
IS150	IS150	Ara-6	4	1270660
IS150	IS150	Ara-6	3	1515685
IS150	IS150	Ara-6	3	1859000
IS150	IS150	Ara-6	3	1988481
IS150	IS150	Ara-6	3	2397543
IS150	IS150	Ara-6	3	2570965
IS150	IS150	Ara-6	3	2655781
IS150	IS150	Ara-6	3	3015771
IS150	IS150	Ara-6	3	3143448
IS150	IS150	Ara-6	3	3713694
IS150	IS150	Ara-6	3	4453627
IS150	IS150	Ara+1	3	183262			Represented in Figure 5C
IS150	IS150	Ara+1	3	336055
IS150	IS150	Ara+1	3	490484		1	Categoriesed as IS150 (rather than IS150-del) because the 1-bp deletion occurs in a poly-G-tract. Given that such mutations are typically high-rate, we cannot exclude the possibility that the 1-bp deletion occurred seprately to the IS movement event.
IS150	IS150	Ara+1	3	502543
IS150	IS150	Ara+1	3	651703
IS150	IS150	Ara+1	3	929574
IS150	IS150	Ara+1	3	969836
IS150	IS150	Ara+1	3	1102032
IS150	IS150	Ara+1	3	1218697
IS150	IS150	Ara+1	4	1270660
IS150	IS150	Ara+1	3	1354425
IS150	IS150	Ara+1	3	1462266
IS150	IS150	Ara+1	3	1619834
IS150	IS150	Ara+1	3	2196656
IS150	IS150	Ara+1	3	2522900
IS150	IS150	Ara+1	4	2877312
IS150	IS150	Ara+1	4	3270443
IS150	IS150	Ara+1	1	3697156
IS150	IS150	Ara+1	3	3766595
IS150	IS150	Ara+1	3	3841192
IS150	IS150	Ara+1	3	3981782
IS150	IS150	Ara+1	3	3990387
IS150	IS150	Ara+1	3	4092861
IS150	IS150	Ara+1	3	4415710
IS150	IS150	Ara+1	4	4615673
IS150-del	IS150	Ara-3	0	1269507	1270660	1154
IS150-del	IS150	Ara-3	0	1451972	1462320	10349
IS150-del	IS150	Ara-3	0	1729054	1731497	2444
IS150-del	IS150	Ara-3	0	2086539	2122426	35888
IS150-del	IS150	Ara-3	0	3015773	3035123	19351
IS150-del	IS150	Ara-3	0	4289282	4333228	43947
IS150-del	IS150	Ara-3	0	4565814	4588156	22343
IS150-del	IS150	Ara-6	0	16974	17045	72
IS150-del	IS150	Ara+1	0	16975	18001	1027
IS150-del	IS150	Ara+1	0	2086926	2093026	6101
IS150-del	IS150	Ara+1	0	2397529	2397542	14	Represented in Figure 5D
IS150-del	IS150	Ara+1	0	2655704	2655781	78
IS150-del	IS150	Ara+1	0	2999596	3048489	48894
IS150-del	IS150	Ara+1	0	4047675	4049579	1905
IS186	IS186	Ara-3	7	1349566
IS186	IS186	Ara-3	6	2322340
IS186	IS186	Ara-3	6	2448493
IS186	IS186	Ara-3	8	3517306
IS186	IS186	Ara-6	8	1306344
IS186	IS186	Ara-6	6	2322340
IS186	IS186	Ara+1	6	2448493
IS3	IS3	Ara-3	4	1420709
IS3	IS3	Ara-6	3	1617667
IS3	IS3	Ara-6	4	2032904
